# Subsurface Hydrocarbon Degradation Strategies in Low- and High-Sulfate Coal Seam Communities Identified with Activity-Based Metagenomics

**DOI:** 10.1101/2021.08.26.457739

**Authors:** Hannah Schweitzer, Heidi Smith, Elliott P. Barnhart, Luke McKay, Robin Gerlach, Alfred B. Cunningham, Rex R. Malmstrom, Danielle Goudeau, Matthew W. Fields

**Affiliations:** Center for Biofilm Engineering, Montana State University, Bozeman, MT 59717, USA; Department of Microbiology & Immunology, Montana State University, Bozeman, MT 59717, USA; US Geological Survey, Wyoming-Montana Water Science Center, Helena, MT 59601,USA; Department of Land Resources and Environmental Sciences, Montana State University, Bozeman, MT 59717, USA; Energy Research Institute, Montana State University, Bozeman, MT 59717, USA; Department of Biological and Chemical Engineering, Montana State University, Bozeman, MT 59717, USA; Department of Civil Engineering, Montana State University, Bozeman, MT 59717, USA; DOE Joint Genome Institute, Berkeley, CA 94720, USA

## Abstract

Environmentally relevant metagenomes and BONCAT-FACS derived translationally active metagenomes from Powder River Basin coal seams were investigated to elucidate potential genes and functional groups involved in hydrocarbon degradation to methane in coal seams with high- and low-sulfate levels. An advanced subsurface environmental sampler allowed the establishment of coal-associated microbial communities under *in situ* conditions for metagenomic analyses from environmental and translationally active populations. Metagenomic sequencing demonstrated that biosurfactants, aerobic dioxygenases, and anaerobic phenol degradation pathways were present in active populations across the sampled coal seams. In particular, results suggested the importance of anaerobic degradation pathways under high-sulfate conditions with an emphasis on fumarate addition. Under low-sulfate conditions, a mixture of both aerobic and anaerobic pathways were observed but with a predominance of aerobic dioxygenases. The putative low-molecular weight biosurfactant, lichysein, appeared to play a more important role compared to rhamnolipids. The methods used in this study—subsurface environmental samplers in combination with metagenomic sequencing of both total and translationally active metagenomes—offer a deeper and environmentally relevant perspective on community genetic potential from coal seams poised at different redox conditions broadening the understanding of degradation strategies for subsurface carbon.

**One Sentence Summary:** Identifying hydrocarbon degradation strategies across different redox conditions via metagenomic analysis of environmental and translationally active (BONCAT-FACS) samples from subsurface coal beds.
