## Supplemental Data 1 for "Subsurface Hydrocarbon Degradation Strategies in Low- and High-Sulfate Coal Seam Communities Identified with Activity-Based Metagenomics"

### Sheet: N_T_BONCAT
KEGG Dataset		N-H				T-L				FG-L				BONCAT+
level 1	level 2	abundance	e-value	alignment length	percent identity	abundance	e-value	alignment length	percent identity	abundance	e-value	alignment length	percent identity	abundance	e-value	alignment length	percent identity
Metabolism	Amino Acid Metabolism	1552	-9.61042	43.2942	68.4426	2874	-9.42475	43.0721	68.3229	4887	-10.0651	43.3823	70.4223	1	-13	52	69.231
Metabolism	Amino acid metabolism	2543129	-12.4626	45.8489	75.5525	2393197	-11.5094	44.7301	73.9254	3449168	-12.1069	45.0845	75.6868	1408	-75.6498	186.289	71.9926
Metabolism	Biosynthesis of Other Secondary Metabolites	1044	-9.89616	42.2811	72.5458	1830	-8.82587	41.4419	70.4738	2564	-9.26014	42.4415	70.0282	8	-24.375	75	70.1719
Metabolism	Biosynthesis of other secondary metabolites	102893	-11.9342	44.8393	73.6934	131593	-11.1394	43.8576	72.2618	169274	-11.5471	44.0691	73.6323	61	-62.918	153.197	71.9527
Human Diseases	Cancers	44067	-11.7061	45.0954	75.6013	46182	-11.2296	44.7323	74.377	76639	-11.9312	44.9138	76.2845	23	-70.9565	189.348	67.95
Metabolism	Carbohydrate Metabolism	4421	-10.8793	44.3457	71.1912	6187	-11.5134	43.8653	73.5703	8891	-12.2944	44.4624	74.8628	2	-35	119	61.97
Metabolism	Carbohydrate metabolism	1612132	-12.323	45.4886	74.755	1606906	-11.1692	44.1267	72.8041	2125012	-11.822	44.571	74.6036	989	-72.7654	180.526	70.8799
Human Diseases	Cardiovascular diseases	309	-13.2975	45.4662	73.9884	387	-11.9737	43.0494	73.3347	880	-12.9689	44.2778	74.8617	0	NaN	NaN	NaN
Cellular Processes	Cell communication	2476	-9.0764	38.3759	71.2443	1650	-8.25113	38.5239	67.3988	1702	-9.17957	38.5508	72.2237	0	NaN	NaN	NaN
Cellular Processes	Cell growth and death	293443	-11.7813	45.6612	74.0173	257130	-11.2909	44.6405	73.9479	332880	-11.7075	44.729	75.5676	151	-72.5497	176.94	72.9631
Cellular Processes	Cell motility	407982	-11.0633	45.5172	73.3991	180126	-10.2574	43.7861	72.6972	317453	-10.6667	44.0639	74.2284	208	-53.024	140.582	71.7888
Organismal Systems	Circulatory System	2	-10	46.5	66.875	0	NaN	NaN	NaN	1	-8	37	81.081	0	NaN	NaN	NaN
Organismal Systems	Circulatory system	2414	-10.7359	44.8504	72.8436	894	-10.3093	43.7096	73.1247	1368	-10.1298	43.406	72.7235	0	NaN	NaN	NaN
Organismal Systems	Development	17	-5.88235	30.7649	70.16	38	-6.39474	33.7105	67.3393	39	-6.64097	34.2565	69.9431	0	NaN	NaN	NaN
Organismal Systems	Digestive System	36	-12.0552	41.4169	81.7328	3	-12.6667	38.3333	87.0873	23	-10.4345	37.3914	81.6247	0	NaN	NaN	NaN
Organismal Systems	Digestive system	1986	-10.1637	42.735	69.2669	3327	-9.48955	42.1206	67.4475	4513	-10.2383	42.5668	69.6995	2	-74	196	64.0605
Human Diseases	Endocrine and metabolic diseases	8488	-12.3646	46.3823	74.4581	3483	-11.4505	44.2897	73.9328	2735	-12.5295	45.1277	76.7941	2	-55.5	149	69.686
Organismal Systems	Endocrine system	7085	-14.7152	49.4801	81.6287	2862	-11.1767	45.209	75.7963	2690	-10.8943	45.0921	74.9873	3	-100.667	245.667	69.3607
Metabolism	Energy Metabolism	47123	-13.0991	46.5575	75.7662	24378	-13.3699	45.0429	79.1135	39570	-13.6506	45.3905	79.6087	25	-81.76	185.64	76.6892
Metabolism	Energy metabolism	977506	-13.1885	46.076	76.6711	815674	-12.0558	44.5825	75.1554	1046794	-12.3429	44.7105	76.1606	617	-73.7925	176.742	73.9021
Organismal Systems	Environmental Adaptation	7	-6.71429	44.5714	61.5351	4	-8.25	42.25	67.8852	100	-10.3795	43.9404	75.857	0	NaN	NaN	NaN
Organismal Systems	Environmental adaptation	38951	-17.4609	49.3059	86.5016	36380	-16.0011	47.5724	84.5339	41720	-16.6115	47.952	86.2672	13	-152.385	302.692	85.2217
Organismal Systems	Excretory system	792	-11.9251	46.8637	74.3334	274	-10.6712	42.9894	74.428	668	-11.8979	43.5515	77.1722	1	-53	124	76.611
Genetic Information Processing	Folding, Sorting and Degradation	8	-13.5	44.5	82.186	0	NaN	NaN	NaN	1	-15	49	83.67	0	NaN	NaN	NaN
Genetic Information Processing	Folding, sorting and degradation	378474	-12.5515	46.2042	76.2452	366707	-11.7596	45.2359	74.9371	489271	-12.1988	45.3481	76.4405	264	-70.8712	178.848	72.9441
Metabolism	Glycan biosynthesis and metabolism	280124	-10.8101	44.5093	72.0877	257046	-9.87234	42.955	70.503	354167	-10.5601	43.5191	72.4967	167	-49.9581	137.072	68.5988
Human Diseases	Immune diseases	3566	-11.3925	43.8787	75.1036	9043	-10.0401	44.0576	70.1851	11316	-10.7097	44.4852	72.2635	3	-68.3333	167	74.09
Organismal Systems	Immune system	117	-8.36736	41.2651	67.8965	178	-7.29756	40.3428	65.3096	232	-6.59891	38.6339	65.0614	0	NaN	NaN	NaN
Human Diseases	Infectious diseases	91473	-13.0837	45.9665	76.3522	60539	-12.1981	44.6154	74.9235	82586	-12.9274	44.9597	77.2947	45	-74.5556	179.844	73.9785
Metabolism	Lipid Metabolism	4	-9.75	37.75	75.063	4	-13.25	39.75	79.89	7	-11.1427	40.5719	73.8963	0	NaN	NaN	NaN
Metabolism	Lipid metabolism	276310	-10.9451	44.1846	72.8955	287209	-10.314	43.4776	71.5166	428581	-11.0345	43.9898	73.5323	179	-59.0782	156.302	68.7264
Environmental Information Processing	Membrane Transport	116871	-11.4337	44.7042	73.7513	134788	-10.4512	43.6931	71.6128	244848	-11.5153	44.4655	74.6902	59	-62.7458	163.017	69.0824
Environmental Information Processing	Membrane transport	967832	-11.6965	45.2214	74.7115	865191	-10.7156	44.1419	72.8322	1276808	-11.4409	44.5306	75.1555	551	-58.9818	152.299	71.2982
Metabolism	Metabolism of Cofactors and Vitamins	9977	-11.152	45.528	71.9589	8661	-9.60363	43.2859	69.9013	12004	-9.92481	43.4012	71.2454	7	-36.5714	119	63.3589
Metabolism	Metabolism of Other Amino Acids	37	-8.89178	37.2163	74.4616	30	-10.3666	40.867	72.3034	280	-12.8709	43.3327	77.9733	0	NaN	NaN	NaN
Metabolism	Metabolism of Terpenoids and Polyketides	3241	-10.0983	43.7745	71.0928	1537	-9.7889	42.9567	70.4981	3685	-10.8186	44.2397	72.5011	4	-33	96.25	68.74
Metabolism	Metabolism of cofactors and vitamins	746060	-11.2489	44.9033	73.3621	669557	-10.4598	43.8417	72.1541	1019025	-11.1014	44.3059	73.9989	457	-58.5164	153.667	70.0159
Metabolism	Metabolism of other amino acids	86274	-12.1957	45.0362	75.5668	79494	-11.1662	44.2069	73.3769	133676	-12.0347	44.8138	75.5423	37	-54.6216	143.378	70.1834
Metabolism	Metabolism of terpenoids and polyketides	176614	-11.1535	45.1536	72.8042	149886	-10.211	43.7832	71.4728	226107	-11.004	44.2849	73.7051	95	-62.9158	165.632	69.4317
Organismal Systems	Nervous system	8	-5.87475	40.8752	62.3689	23	-5.47809	38.4783	63.2556	13	-5.61538	38.8462	63.2501	0	NaN	NaN	NaN
Human Diseases	Neurodegenerative Diseases	47	-9.68066	39.4683	73.8197	65	-10.2768	41.4616	72.7565	65	-9.5384	38.7695	74.7005	0	NaN	NaN	NaN
Human Diseases	Neurodegenerative diseases	4880	-12.7048	44.612	79.1691	2652	-10.8681	43.1952	73.6622	5129	-11.9059	43.95	76.6577	2	-18	64	65.99
Metabolism	Nucleotide metabolism	519452	-12.3553	45.8196	75.0497	518966	-11.2069	44.374	73.3322	699819	-11.8601	44.7356	75.2981	359	-67.5515	169.134	71.6613
Genetic Information Processing	Replication and repair	574274	-11.5465	45.2189	73.6785	577386	-10.6991	44.1777	72.2782	810032	-11.4672	44.6117	74.5271	309	-61.0129	159.838	69.8316
Organismal Systems	Sensory system	4	-7.5	31.75	80.858	38	-5.84182	24.3163	91.2592	2	-15.5	44	81.8205	0	NaN	NaN	NaN
Organismal Systems	Sensory system	NaN	NaN	NaN	NaN	NaN	NaN	NaN	NaN	16	-6.75	31.1875	80.0182	NaN	NaN	NaN	NaN
Environmental Information Processing	Signal Transduction	0	NaN	NaN	NaN	4	-5.75	33	64.9303	9	-5	31.3336	63.855	0	NaN	NaN	NaN
Environmental Information Processing	Signal transduction	834334	-11.9786	45.4541	74.5615	649095	-11.0555	44.2673	73.0909	922771	-11.7366	44.6588	75.1914	356	-58.6376	151.522	71.0339
Environmental Information Processing	Signaling molecules and interaction	112	-11.9282	40.1163	80.387	139	-6.47452	30.6117	70.2678	297	-7.40059	32.4616	72.5877	0	NaN	NaN	NaN
Human Diseases	Substance dependence	2955	-10.215	42.5385	71.5789	5657	-10.574	43.3851	71.1565	9310	-10.6022	43.3543	71.9241	3	-46.333	141.334	61.231
Genetic Information Processing	Transcription	202419	-14.1446	46.695	80.7576	213324	-13.2842	45.8109	79.012	269079	-13.723	45.9552	80.6248	127	-77.9843	180.543	76.5777
Genetic Information Processing	Translation	986097	-12.6388	45.5355	75.6565	1031309	-11.7496	44.3653	74.3216	1340776	-12.3171	44.6727	76.1794	744	-65.7177	159.044	75.2507
Cellular Processes	Transport and catabolism	157094	-12.0418	44.787	74.0458	155086	-11.3315	43.6392	72.8803	190096	-11.7129	43.8006	74.4393	121	-55.6777	142.744	69.432
Metabolism	Xenobiotics Biodegradation and Metabolism	222	-8.63032	40.8742	68.1041	194	-8.85543	41.3407	68.1407	218	-9.25188	42.9868	67.4325	0	NaN	NaN	NaN
Metabolism	Xenobiotics biodegradation and metabolism	105482	-13.1521	45.2676	76.9076	59470	-12.0961	44.0983	75.0039	116561	-12.3286	44.1482	76.3971	50	-54.62	133.74	71.9483
