## Supplemental Table 1 for "Subsurface Hydrocarbon Degradation Strategies in Low- and High-Sulfate Coal Seam Communities Identified with Activity-Based Metagenomics"

### Sheet: Table_S1
Bins	Putative Taxonomy	Length (Mb)	Completion (%)	Redundancy (%)	# Contigs	N50	GC Content (%)	Coverage
								N-H	T-L	FG-L
Bin 1	Anaeromyxobacter	3.77589	100	5.6338	73	114973	68.3478	8.39199	160.731	56.7779
Bin 10	Luteitalea pratensis	5.71196	97.1831	8.4507	282	33966	66.7446	3.08955	24.9032	28.0271
Bin 100	Unknown	1.98334	12.963	2.46914	543	3351	44.2974	0.27786	4.3	0.338543
Bin 101	Unknown	2.1987	33.8028	8.4507	623	3410	35.6813	0.00949323	4.70947	0.048116
Bin 102	Chryseobacterium	4.18647	100	5.6338	347	16963	32.4439	0.119692	7.12575	0.926254
Bin 103	Unknown	1.0237	12.9496	0	243	4119	46.338	0.0513618	5.83338	0.246364
Bin 105	Uncharacterized Tenericutes	2.24042	98.5915	2.8169	245	12616	40.0564	0.0284363	7.35864	0.0569936
Bin 106	Anaerolinea thermophila	4.6694	84.507	8.4507	314	24009	47.7615	0.302768	8.55291	0.0314634
Bin 107	Legionella	3.9443	100	1.40845	178	53592	36.9491	0.0286238	11.4469	0.511643
Bin 108	Uncharacterized Bacteroidetes	4.91225	97.1831	4.22535	209	51928	42.0008	0.304372	12.597	0.236836
Bin 109	Unknown	3.1586	45.0704	7.04225	598	5625	56.9455	0.0360823	5.72074	0.53375
Bin 11	Methanosaeta	3.43828	98.5915	2.8169	281	18707	61.767	0.0682808	36.7734	19.8833
Bin 110_1	Unknown	1.05942	35.2113	4.22535	207	5480	57.491	0.043223	5.87404	0.877705
Bin 110_2	Unknown	0.321131	15.49	1.41	63	4983	51.2034	0.0476355	6.79627	0.913182
Bin 111	Unknown	1.27434	19.4245	2.8777	397	3076	56.3647	0.0728871	3.64263	0.680255
Bin 112	Unknown	1.73846	29.5775	2.8169	411	4216	55.3058	0.010922	5.01839	0.229291
Bin 113	Unknown	1.27639	17.9856	0	329	3763	60.4727	0.0115699	5.29129	0.0927012
Bin 114	Unknown	1.36393	22.5352	1.40845	294	4712	54.2411	0.0317466	5.97486	0.15485
Bin 115	Unknown	0.719987	21.1268	0	226	3053	51.6017	0.0530283	4.08847	0.0653578
Bin 116	Unknown	1.18855	32.3944	2.8169	312	3682	67.8337	0.213035	5.92995	0.727154
Bin 117	Unknown	1.23153	36.6197	7.04225	284	4497	67.3461	0.193753	5.28052	0.933927
Bin 118	Unknown	0.889202	23.0216	2.15827	222	3964	64.5067	0.1176	4.59772	0.757272
Bin 119	Unknown	1.3551	6.47482	0	338	4013	69.5187	0.12876	6.43558	0.21508
Bin 12	Uncharacterized Bacteria	4.29135	94.3662	5.6338	297	30970	67.1968	0.179724	53.4108	37.1448
Bin 120	Paenibacillus	5.16451	100	7.04225	186	45481	51.846	1.64079	20.8129	0.937506
Bin 121	Desulfococcus	5.21555	98.5915	7.04225	230	45610	48.9723	1.03698	9.73318	0.796967
Bin 122	Hydrogenophaga	5.04184	90.1408	8.4507	387	20727	65.5382	0.167608	12.548	0.273863
Bin 123	Methylovorus	2.71749	98.5915	7.04225	175	20839	55.2662	0.31109	12.2053	0.180562
Bin 124	Unknown	0.607426	11.1111	0	97	7573	56.0948	0.0779175	6.46565	2.51142
Bin 125	Unknown	0.835118	29.5775	2.8169	135	7349	61.9092	0.82846	10.6442	2.77844
Bin 126	Verrucomicrobiaceae	2.74878	97.1831	1.40845	160	38389	53.9015	0.0292616	8.9565	2.14764
Bin 127	Unknown	2.79665	50.7042	2.8169	545	5339	47.8231	0.333423	13.5266	2.66583
Bin 128	Sterolibacteriaceae	4.16285	97.1831	1.40845	277	25602	60.7571	0.266056	13.1396	1.36397
Bin 129	Unknown	8.07095	42.2535	1.40845	431	25724	61.5512	0.0391384	26.4206	0.960209
Bin 13	Unknown	1.41825	63.3803	0	248	6160	69.8524	0.5931	53.8222	65.554
Bin 130	Unknown	1.89771	47.8873	7.04225	82	23037	63.0539	0.0486675	29.2071	1.63624
Bin 131	Unknown	0.066864	0	0	13	4546	62.2937	0.168839	49.682	2.06829
Bin 132	Unknown	3.56231	43.662	7.04225	111	24908	63.1575	0.0265085	27.7253	1.31883
Bin 133	Unknown	1.17341	45.0704	1.40845	89	23147	62.1018	0.0370902	25.3781	1.38183
Bin 134	Unknown	0.509917	2.8777	0	64	9073	60.3485	0.0196509	24.8655	1.49265
Bin 135	Unknown	3.09429	11.5108	0.719424	384	10302	61.7829	0.14159	25.0723	2.61909
Bin 136	Unknown	3.14364	74.6479	1.40845	128	32859	39.9815	0.381735	33.212	1.40136
Bin 137	Unknown	2.89168	66.1972	0	169	25963	41.8499	0.15302	29.0417	0.197957
Bin 138	Unknown	1.5639	26.7606	0	140	16796	48.2026	0.445124	31.6726	0.305873
Bin 139	Unknown	2.64684	25.1799	0.719424	94	26571	41.0911	0.312636	30.3244	0.764434
Bin 14_1	Unknown	2.21175	29.58	0	381	6870	70.113	0.320037	50.5275	63.0462
Bin 14_2	Unknown	1.01375	21.13	1.41	15	58652	37.2231	2.55625	36.624	4.29315
Bin 140	Unknown	2.7562	23.0216	2.15827	435	7457	72.2546	0.0183113	4.86605	2.72574
Bin 141	Unknown	3.59221	49.2958	5.6338	681	5744	70.1809	0.035513	5.05092	1.97568
Bin 142	Unknown	1.48776	32.3944	7.04225	388	3834	66.0051	0.0756232	3.93633	1.9738
Bin 143	Unknown	0.743105	10.0719	0.719424	233	3097	61.0967	0.072427	2.81137	1.89978
Bin 144	Unknown	2.4406	39.4366	9.85915	624	3941	63.7628	0.041758	4.47096	1.51467
Bin 145	Unknown	2.02519	39.4366	5.6338	553	3519	63.0921	0.0409449	4.09192	1.0131
Bin 146	Unknown	1.47567	21.5827	0.719424	382	3833	67.2096	0.143025	4.25279	1.161
Bin 147	Unknown	1.23589	23.9437	2.8169	348	3518	69.6055	0.816632	4.162	0.870598
Bin 148	Unknown	3.33917	76.0563	5.6338	379	11440	65.1503	1.42521	5.9118	1.97278
Bin 149	Unknown	1.12015	45.0704	2.8169	318	3396	71.5229	0.871319	3.62002	1.66919
Bin 15	Anaerolinea thermophila	3.47506	94.3662	1.40845	109	51532	49.3913	3.42796	35.0356	1.87901
Bin 150	Unknown	0.98327	32.3944	8.4507	286	3195	55.5535	0.179266	3.67835	1.30626
Bin 151	Unknown	0.682797	25.1799	3.59712	189	3552	51.2365	0.0483115	3.70365	2.35382
Bin 152	Unknown	0.955896	53.5211	2.8169	226	4361	48.6981	0.0863091	4.14611	1.89381
Bin 153	Unknown	2.65519	40.8451	2.8169	521	5519	44.9748	0.0843104	5.03163	1.48432
Bin 154	Unknown	1.44507	26.7606	0	383	3647	43.0946	0.0552442	4.20351	0.936593
Bin 155_1	Unknown	0.15838	18.31	2.82	45	3566	49.8311	0.0472529	4.14949	3.81387
Bin 155_2	Unknown	0.398853	35.2113	1.40845	95	4536	47.3487	0.0144898	3.28015	3.19932
Bin 155_3	Unknown	0.96459	16.9	1.41	263	3455	41.4222	0.0480454	2.65979	2.87005
Bin 155_4	Unknown	1.75606	19.75	5.63	515	3307	41.1982	0.189607	2.7172	1.84746
Bin 156	Unknown	1.21595	40.8451	1.40845	369	3157	50.7703	1.50385	1.14292	2.2179
Bin 157	Unknown	1.94945	66.1972	7.04225	556	3386	62.6638	1.71752	2.10187	1.79404
Bin 158	Unknown	1.53352	29.5775	2.8169	409	3577	50.3382	2.04937	2.06777	1.8793
Bin 159	Unknown	1.96501	50.7042	9.85915	490	3870	52.6014	4.08766	2.1242	1.81133
Bin 16	Unknown	1.6888	73.2394	0	24	110354	39.6479	3.02587	37.5357	4.9282
Bin 160	Unknown	2.76645	56.338	5.6338	473	6738	51.7567	3.19679	2.53472	1.20026
Bin 161	Unknown	2.78125	66.1972	2.8169	420	7717	63.6833	4.2252	5.57454	3.04426
Bin 162	Desulfuromonas	2.84867	97.1831	1.40845	56	69794	62.8388	6.40995	7.58639	5.51213
Bin 163	Unknown	0.589724	14.3885	0	133	4721	61.5248	3.30118	4.50502	3.6314
Bin 164	Unknown	1.42339	4.32099	0	202	8312	37.0698	3.08065	4.399	2.6897
Bin 165	Unknown	1.55035	46.4789	1.40845	270	6932	49.6946	1.9408	3.65731	2.03553
Bin 166	Unknown	1.99101	21.1268	1.40845	262	9449	44.8039	1.80617	4.60881	1.73192
Bin 167	Unknown	1.10079	26.7606	4.22535	196	6379	52.3722	2.03751	4.29049	1.46218
Bin 168	Unknown	1.23183	24.4604	1.43885	199	7115	52.419	1.54321	5.33874	1.16928
Bin 169	Unknown	1.32126	21.5827	4.31655	314	3936	51.6736	1.27751	3.73691	1.00573
Bin 17	Pseudomonas	1.6356	84.507	4.22535	123	30230	54.7197	0.8615	31.2775	4.78296
Bin 170	Unknown	0.378667	0.719424	0.719424	82	4732	58.3582	1.76233	6.12606	0.698697
Bin 171	Unknown	0.732301	10.0719	0	149	5287	52.0987	2.36351	5.9726	1.27556
Bin 172	Unknown	0.220568	2.8777	0	46	4547	53.259	2.30393	9.12804	1.74126
Bin 173	Unknown	1.27731	71.831	8.4507	78	23162	55.7668	1.73823	5.6048	1.31693
Bin 174	Unknown	0.241202	12.9496	0.719424	38	5829	54.5734	1.85421	5.85049	1.72923
Bin 175	Chryseobacterium	3.8811	97.1831	0	420	12318	43.7471	1.83172	5.76569	0.343026
Bin 176	Unknown	1.8551	69.7368	1.31579	435	4362	53.3259	1.40406	4.08597	0.118027
Bin 177	Unknown	4.99141	30.9859	7.04225	687	9489	50.6116	3.40942	4.06399	0.98505
Bin 178	Unknown	2.50405	70.4225	1.40845	266	12943	54.9545	3.89403	4.377	1.7778
Bin 179	Unknown	1.20319	19.4245	0	197	7185	63.429	3.6564	5.36427	1.75688
Bin 18	Unknown	1.30268	13.6691	0	126	14625	62.8302	0.739474	20.367	2.9747
Bin 180	Unknown	2.06383	24.4604	0.719424	421	5100	63.01	2.91208	4.10624	0.100704
Bin 181	Unknown	3.51516	33.8028	9.85915	835	4240	63.4283	0.0989386	1.70425	4.26976
Bin 182	Hyphomicrobium	4.09575	61.9718	5.6338	246	24054	62.0124	0.383844	1.44822	8.7375
Bin 183	Unknown	2.47998	28.169	2.8169	427	6360	60.1908	0.481895	2.62589	16.8171
Bin 184	Geobacter	2.51649	94.3662	4.22535	93	63595	55.4671	0.839828	1.13025	13.7433
Bin 185	Anaeromyxobacter	3.50386	85.9155	7.04225	209	23611	71.3312	0.289924	1.61153	11.5284
Bin 186	Unknown	2.15262	71.831	8.4507	353	7084	68.715	0.0335301	1.03072	6.50095
Bin 187	Unknown	0.65296	7.91367	0	144	4937	60.7529	0.822286	1.46005	6.82192
Bin 188	Unknown	0.540323	16.5468	2.8777	115	5304	60.2389	0.0862602	1.73468	7.05132
Bin 189	Unknown	4.44464	33.8028	7.04225	1161	3751	59.8551	0.0673172	0.756843	4.56353
Bin 19	Candidatus Promineofilum breve	3.86328	90.1408	8.4507	268	21061	64.8295	0.863426	20.0513	4.49015
Bin 190_1	Unknown	2.13268	63.3803	4.22535	125	24002	51.4767	0.271247	2.15195	7.67834
Bin 190_2	Unknown	0.742353	22.5352	0	76	14284	52.7361	0.48648	1.84658	7.59975
Bin 190_3	Unknown	1.68803	23.94	2.82	102	22065	55.8874	0.348015	2.24111	9.6714
Bin 190_4	Unknown	0.184304	0	0	27	10027	45.8963	0.435893	3.34444	10.928
Bin 191	Unknown	1.69687	35.2113	5.6338	282	6845	53.7836	0.0605896	2.06387	5.92222
Bin 192	Unknown	1.71311	33.8028	1.40845	456	3741	61.7668	0.0627845	1.42356	4.61758
Bin 193	Unknown	0.781368	29.5775	0	177	4525	71.0959	0.100819	1.82781	5.48263
Bin 194	Unknown	1.41085	18.705	3.59712	351	3964	61.0138	0.047767	1.12534	5.19048
Bin 195	Bacteroides	4.13927	85.9155	1.40845	249	25346	41.1424	2.74523	0.843213	7.93309
Bin 196	Desulfurivibrio alkaliphilus	2.76052	92.9577	2.8169	136	28494	59.3533	6.73263	0.216873	18.6446
Bin 197	Uncharacterized Bacteria	4.20374	100	0	122	59913	45.7145	3.23404	1.13618	12.3425
Bin 198	Unknown	0.726374	20.8633	0	78	14875	38.897	3.22523	1.52137	9.73324
Bin 199	Unknown	1.31009	23.9437	0	271	4900	64.1705	1.17227	0.0527422	6.30216
Bin 2_1	Methylocystis	0.224261	29.5775	0	43	6125	65.563	4.04591	57.3759	187.431
Bin 2_2	Methylocystis	1.01784	19.7183	0	167	6604	63.5332	3.33571	57.7852	178.217
Bin 2_3	Methylocystis	0.277676	23.9437	1.40845	56	4825	63.0534	3.99784	60.0945	181
Bin 2_4	Methylocystis	0.891334	22.54	0	165	5946	63.2186	2.62502	56.1507	173.309
Bin 2_5	Unknown	0.019374	0	0	6	3126	65.266	12.5971	152.996	230.269
Bin 20	Uncharacterized	5.92243	97.1831	4.22535	427	20064	62.0667	1.40805	25.9803	3.53999
Bin 200	Unknown	0.973845	18.3099	0	294	3207	57.0141	1.15261	0.346565	3.46
Bin 201	Uncharacterized Bacteria	1.55395	80.2817	2.8169	284	6087	65.1147	1.97792	0.0220824	6.24212
Bin 202	Gordonibacter	2.20981	94.3662	7.04225	147	28066	65.6849	1.47695	0.332369	9.1018
Bin 203	Unknown	3.40805	61.9718	5.6338	220	21213	52.6083	1.84228	0.545043	12.9065
Bin 204	Unknown	0.730986	12.9496	0.719424	61	20659	58.0725	2.3152	0.336539	16.4632
Bin 205	Unknown	2.15754	45.0704	4.22535	203	14443	52.9315	2.43481	0.143689	8.92271
Bin 206	Unknown	2.20111	26.7606	0	223	13501	51.3379	1.16371	0.115953	8.49684
Bin 207	Unknown	1.8964	35.2113	1.40845	470	3923	43.8869	0.033016	0.0729987	5.65978
Bin 208	Unknown	2.92629	53.5211	1.40845	524	6480	37.8095	0.022392	0.0252808	7.15524
Bin 209	Unknown	1.72806	32.3944	4.22535	406	4437	36.7069	0.0372862	0.144845	5.69604
Bin 21	Desulfococcus	3.52805	97.1831	1.40845	214	24278	44.9246	0.245648	213.829	5.40324
Bin 210	Unknown	0.996063	5.7554	0.719424	278	3478	37.3208	0.0510913	0.271863	4.45726
Bin 211	Unknown	1.35992	22.3022	2.15827	402	3281	39.8279	0.0132273	0.0718033	4.5552
Bin 212	Unknown	1.52809	57.7465	5.6338	357	4077	39.1331	0.818246	0.159971	5.96269
Bin 213	Unknown	0.492482	32.3944	1.40845	104	5006	42.9024	0.0540721	0.566244	5.45858
Bin 215	Unknown	1.36783	17.9856	1.43885	289	4836	37.2896	0.0301282	0.530231	5.56555
Bin 216	Unknown	0.779226	24.4604	1.43885	146	5813	43.1698	0.0109918	0.885167	4.97476
Bin 217	Unknown	0.532801	32.3944	7.04225	65	10323	43.4941	0.0534035	0.8942	6.91156
Bin 218	Unknown	4.94998	54.9296	4.22535	375	20847	43.3792	0.0606444	0.962388	9.78845
Bin 219	Unknown	0.52586	12.9496	2.15827	115	5161	39.5155	0.420281	1.74107	6.44527
Bin 22	Ignavibacterium album	3.51796	98.5915	2.8169	207	36222	41.3118	0.122155	64.5535	8.82759
Bin 220	Unknown	1.27656	61.9718	4.22535	90	23846	42.1454	0.0197415	1.38164	7.05839
Bin 221	Unknown	2.28224	46.4789	4.22535	129	22359	45.7357	0.0211353	1.24415	7.67451
Bin 222	Unknown	0.547565	45.0704	0	52	20284	44.954	0.0469997	1.76603	8.26627
Bin 223	Unknown	2.67344	42.2535	2.8169	508	5711	54.5208	0.0756099	0.886693	7.26789
Bin 224	Unknown	2.00029	39.4366	5.6338	346	6331	57.7939	0.0541461	0.537063	8.68881
Bin 225	Unknown	1.15037	28.169	0	227	5468	53.1212	0.0265816	0.479337	7.27601
Bin 226	Unknown	2.31107	38.0282	7.04225	504	4829	50.8185	0.101555	0.0247845	5.70777
Bin 227	Unknown	1.15192	36.6197	0	188	6756	52.1248	0.163482	0.000857032	6.69563
Bin 228	Unknown	3.92696	73.2394	9.85915	457	11571	52.7433	0.0198762	0.159832	7.74207
Bin 229	Unknown	2.17877	30.2158	7.19424	262	11607	55.0919	0.0136625	0.205964	9.01032
Bin 23	Unknown	1.81803	77.6316	1.31579	158	15983	50.3209	0.0425565	12.4445	5.70449
Bin 230	Unknown	1.33104	9.35252	0	213	7203	50.3758	0.00296087	0.174079	6.96837
Bin 231	Unknown	1.39374	28.169	2.8169	98	22745	41.0348	0.00174521	0.00988619	9.50825
Bin 232	Uncharacterized Bacteria	1.98998	81.6901	2.8169	142	27435	40.3511	0.0435631	0.163583	16.1491
Bin 233	Marinifilaceae	4.22078	95.7746	7.04225	118	63914	36.7631	0.0272317	0.0168514	11.2773
Bin 234	Unknown	0.625364	18.3099	0	70	15529	42.7461	0.0430643	0.115085	12.1231
Bin 235	Unknown	1.60669	60.5634	1.40845	70	27181	42.1017	0.000832357	0.0103275	10.1954
Bin 236	Unknown	0.951783	5.55556	1.23457	121	11089	51.1571	0.163274	0.0801555	11.9941
Bin 237	Unknown	0.620361	14.3885	2.15827	93	8088	48.5777	0.0214936	0.0610671	9.85901
Bin 238	Unknown	1.28122	70.4225	2.8169	87	22113	45.8989	0.00640363	0.0247262	10.5497
Bin 239	Unknown	0.631476	35.2113	1.40845	64	14014	45.4846	0.0112551	0.0463666	9.77257
Bin 240	Unknown	1.46967	70.4225	8.4507	118	18916	48.6095	0.0135656	0.0366801	10.9549
Bin 241	Unknown	0.125369	15.1079	0.719424	15	10208	47.1257	0.0221863	0.0487377	11.8065
Bin 242	Unknown	2.31298	66.1972	5.6338	190	18591	44.8966	0.00674609	0.0280573	8.43017
Bin 243	Unknown	0.673822	2.8777	0	90	9697	42.0261	0.00180343	0.00743678	7.24412
Bin 244	Unknown	0.20194	12.9496	0	34	6143	47.9995	0.014256	0.0722082	8.68286
Bin 245	Unknown	0.643686	20.8633	3.59712	43	22968	46.282	0.00140742	0.0045044	8.78409
Bin 246	Unknown	0.360696	5.7554	0	57	8596	40.6818	0	0.00129607	7.85115
Bin 247	Unknown	0.323225	5.7554	0	46	7857	39.6319	0.000481487	0.00151613	7.39367
Bin 248	Unknown	1.79414	29.6296	6.17284	186	13027	42.2091	0.00529682	0.0308652	8.19419
Bin 249_1	Unknown	2.33642	35.2113	7.04225	667	3378	57.7463	0.0270161	0.0147902	4.82202
Bin 249_2	Unknown	0.485113	18.3099	4.22535	146	3195	58.9858	0.059076	0.351887	4.00216
Bin 25_1	Unknown	0.165618	28.169	2.8169	43	3661	53.3545	0.897719	16.062	4.65931
Bin 25_2	Unknown	0.185714	0	0	26	8338	55.1631	0.196096	18.3966	5.3873
Bin 25_3	Unknown	0.066993	4.23	0	12	6957	61.0544	0.715924	15.5757	6.35695
Bin 25_4	Unknown	0.016794	0	0	4	5284	71.8087	0.105932	14.8213	6.16487
Bin 25_5	Unknown	0.022352	1.32	0	4	7575	64.696	0.157387	16.5881	4.90023
Bin 25_6	Unknown	0.011204	0	0	1	11204	64.2003	0.147804	13.0587	4.69984
Bin 25_7	Unknown	0.022404	0	0	3	11504	61.7492	0.206678	18.6336	7.01684
Bin 25_8	Geobacter	0.021522	35.2113	0	1	21522	66.5459	0.126196	14.0417	4.61923
Bin 25_9	Geobacter	0.021522	35.2113	0	1	21522	66.5459	0.266379	13.1817	4.03308
Bin 250	Unknown	0.42769	6.47482	0	125	3315	59.6769	0.0324158	0.432197	5.13411
Bin 251	Unknown	1.86637	53.5211	7.04225	431	4569	60.6531	0.00119202	0.00409614	6.1089
Bin 252	Unknown	1.60617	60.5634	2.8169	297	5956	60.4234	0.054748	0.040954	6.87299
Bin 253	Unknown	0.73946	10.0719	2.15827	178	4149	57.612	0.0142308	0.00741193	5.969
Bin 254	Unknown	1.0695	23.0216	0.719424	216	5033	63.9611	0.327996	0.416717	7.13231
Bin 255	Unknown	3.48364	61.9718	5.6338	519	7976	61.6064	0.0122175	0.0379139	8.24344
Bin 257	Sulfuricella	1.20422	56.338	0	164	9131	60.6421	0.359751	0.0170901	8.04286
Bin 258	Unknown	1.68134	22.3022	2.15827	505	3211	68.3887	0.0539261	0.0519263	4.87486
Bin 259	Unknown	0.63305	3.59712	0.719424	187	3201	65.9698	0.593601	0.04661	4.48964
Bin 26	Unknown	0.421983	32.3944	0	89	5186	47.894	0.784108	13.5538	7.29636
Bin 260	Unknown	1.76764	38.0282	9.85915	553	3042	63.3819	0.0239867	0.060025	4.29433
Bin 261	Unknown	3.23165	53.5211	5.6338	764	4262	64.6488	0.00542288	0.0068432	6.46834
Bin 262	Unknown	2.3986	32.3944	1.40845	638	3729	62.6371	0.020602	0.0231218	5.29704
Bin 263	Unknown	2.78897	39.4366	5.6338	717	3941	64.9211	0.00729349	0.00653451	5.44242
Bin 264	Unknown	1.1085	17.2662	3.59712	300	3639	67.3545	0.0126548	0.00998815	6.01799
Bin 265	Unknown	3.38516	43.662	2.8169	854	4000	70.9257	0.0398964	0.101167	6.23596
Bin 266	Lysinimonas	2.74264	98.5915	0	17	207121	68.3805	0.0172984	0.0639802	26.4847
Bin 267	Unknown	1.46668	22.3022	2.8777	137	30028	42.9731	0.159276	0.821712	27.3925
Bin 268	Sphingomonas	2.36088	53.5211	5.6338	216	14512	65.9143	0.016902	0.460092	10.6775
Bin 269	Variovorax	8.25233	59.1549	4.22535	416	30613	70.0919	0.123716	0.197849	11.8462
Bin 27_1	Unknown	0.380388	22.2222	0	54	9196	54.433	0.0126038	12.0576	6.80544
Bin 27_2	Unknown	0.03203	0	0	5	8029	54.446	0.437532	17.4705	13.9399
Bin 27_3	Unknown	0.745317	14.3885	0.719424	39	120092	58.7982	0.110367	12.2401	5.82507
Bin 270	Xanthobacter	5.76461	71.831	1.40845	196	57024	67.8374	0.00916914	0.244598	17.2288
Bin 271	Unknown	2.09307	77.4648	4.22535	397	5449	45.3956	0.188039	0.995387	46.1612
Bin 272	Lysobacter	1.99364	26.7606	1.40845	128	22184	66.728	0.0124654	0.118563	10.1371
Bin 273	Unknown	1.51075	32.3944	8.4507	194	11766	65.7756	0.014497	0.0778111	8.56642
Bin 274	Unknown	2.35112	49.2958	2.8169	127	29191	66.3778	0.0245709	0.141423	11.3189
Bin 275	Desulfuromonas	3.96265	98.5915	4.22535	56	147656	60.9093	0.0634436	0.733231	43.135
Bin 276	Unknown	2.02095	67.6056	7.04225	236	12467	47.2003	0.20325	0.63465	16.2239
Bin 278	Unknown	1.60681	36.6197	1.40845	201	9403	48.0688	0.040778	0.2235	33.4845
Bin 279	Niabella soli	7.01846	98.5915	5.6338	117	176248	46.5574	0.0076751	0.0431936	24.3799
Bin 28	Candidatus Sumerlaea chitinovorans	4.33677	84.507	1.40845	155	44242	61.4508	0.0903641	13.7301	7.53652
Bin 280	Unknown	2.29927	30.9859	5.6338	151	22656	64.5785	0.0168991	0.0882911	9.8188
Bin 281	Unknown	2.80045	53.5211	1.40845	285	13419	74.1704	0.00509987	0.19096	20.4279
Bin 282	Rhodopseudomonas palustris	5.44227	100	1.40845	59	218054	65.0304	0.0548174	0.0822701	23.8731
Bin 283	Unknown	1.05019	23.0216	0.719424	204	5104	60.8067	0.334928	1.69832	12.316
Bin 284	Unknown	0.33182	21.1268	0	25	21737	66.2417	0.00659151	0.125415	20.6293
Bin 285	Unknown	0.851473	67.6056	5.6338	33	40610	69.3375	0.00904599	0.0462063	24.2555
Bin 286	Unknown	0.354019	30.9859	0	18	22634	67.536	0.0142118	0.118878	22.5898
Bin 287	Unknown	1.33947	21.1268	0	155	12159	52.3862	0.146455	0.423526	19.9639
Bin 288	Unknown	0.096988	0	0	15	5615	66.7654	0.0554033	0.486691	39.3615
Bin 289	Unknown	0.962548	22.3022	1.43885	40	30256	70.281	0.00316821	0.000873274	28.1933
Bin 29	Desulfobacterium	3.47479	92.9577	1.40845	307	15724	44.7864	0.0367498	16.3303	9.8827
Bin 290	Unknown	0.624437	11.5108	0	62	17950	70.7391	0.216698	0.963848	11.1218
Bin 291	Sphingomonas	1.53246	57.7465	1.40845	119	17459	66.4987	0.01531	0.579366	11.7084
Bin 292	Unknown	0.23549	15.8273	0	9	36929	66.8376	0.00067968	0.00205037	23.0837
Bin 293	Unknown	0.961314	15.493	0	95	22783	61.9969	0.0818657	0.188427	14.8739
Bin 294	Unknown	2.61784	13.6691	0.719424	508	5633	50.3	8.53551	0.248231	0.29534
Bin 295	Uncharacterized Proteobacteria	4.76992	83.0986	2.8169	550	11331	58.6285	11.0543	0.125585	0.428043
Bin 296	Unknown	0.827072	8.63309	5.03597	65	21142	37.4204	13.6397	0.0556154	0.0645607
Bin 297	Unknown	0.42317	1.43885	0	66	7262	43.5379	10.1253	0.086665	0.0466874
Bin 298	Unknown	0.676532	12.9496	4.31655	82	10831	61.0344	13.2824	0.131692	0.400588
Bin 299	Desulfobulbus propionicus	3.61701	95.7746	5.6338	107	64218	57.5808	20.6366	0.102891	1.48286
Bin 3	Streptomyces	2.93597	91.5493	0	35	148963	58.7358	4.59611	105.83	29.0339
Bin 30_1	Methanoregula	1.91293	89.4737	9.21053	185	14557	51.4919	0.0139754	18.733	10.2596
Bin 30_2	Unknown	0.61106	2.8777	0	69	13077	54.2524	0.222804	18.2422	8.4316
Bin 300	Sulfuritalea	2.47892	53.5211	7.04225	233	17446	64.5889	20.2486	0.510538	0.776426
Bin 301	Unknown	4.04937	38.0282	2.8169	320	19093	56.4162	19.9704	0.0840669	0.297348
Bin 302	Pseudomonas	5.12552	90.1408	0	95	144310	63.0278	16.6869	0.0110865	0.0658348
Bin 303	Sulfuritalea	0.982195	10.7914	0	67	20395	63.5294	17.7664	0.381181	0.39363
Bin 304	Pseudomonas	1.51831	87.3239	0	61	60603	48.0569	29.2056	0.0154542	0.0454408
Bin 305	Unknown	1.453	50.7042	1.40845	81	30861	50.515	15.0639	0.0502218	0.0947978
Bin 306	Unknown	4.06281	43.662	4.22535	142	50725	54.3942	16.6662	0.0283601	0.112073
Bin 307	Unknown	0.853194	61.9718	1.40845	70	22933	50.0548	19.303	0.0917055	0.205575
Bin 308	Pseudomonas	2.86568	88.7324	2.8169	85	45702	59.1709	18.6405	0.016582	0.0330293
Bin 309	Unknown	1.68097	34.5324	2.15827	51	40642	57.2399	16.811	0.0157445	0.0250652
Bin 31	Unknown	3.25449	31.6547	7.91367	495	7456	59.7533	0.729558	18.385	14.735
Bin 310	Unknown	1.11039	5.55556	0.617284	185	6985	52.223	14.6932	5.20142	0.622283
Bin 311	Unknown	0.375596	8.63309	0	20	24024	48.0375	8.3776	0.912478	0.249824
Bin 312	Unknown	0.890551	49.2958	9.85915	209	4103	48.2732	10.4205	0.928625	0.892754
Bin 313	Unknown	0.443667	12.2302	0	110	4070	52.3299	11.8034	0.603547	1.09252
Bin 315	Unknown	0.238236	13.6691	0	37	8168	40.6329	6.9197	0.871054	0.250342
Bin 316	Unknown	0.47336	40.8451	0	41	20689	47.6317	9.35003	1.23656	0.225176
Bin 317	Unknown	1.31721	40.8451	8.4507	74	22588	45.4378	8.40557	0.868264	0.260164
Bin 318	Unknown	2.06616	24.4604	0.719424	84	30168	49.512	9.20566	0.77812	0.253549
Bin 319	Unknown	0.180493	4.31655	0.719424	13	20644	47.818	8.65662	0.899534	0.49731
Bin 32	Unknown	2.0065	69.0141	2.8169	456	4470	61.9818	1.00705	26.5686	10.3364
Bin 320	Unknown	0.416076	7.91367	0	21	23383	49.5596	9.03108	0.960927	0.256273
Bin 321	Unknown	0.155619	18.705	1.43885	8	21034	47.6215	9.01255	0.898503	0.397759
Bin 322	Thiolapillus	0.043554	9.35252	0	2	22389	50.4548	9.8066	0.910504	0.46397
Bin 323	Lutibacter	2.46731	98.5915	1.40845	37	120420	30.7702	11.245	1.25343	0.085675
Bin 324	Desulfococcus	4.89606	94.3662	4.22535	88	118751	46.8051	13.182	1.80015	0.0359295
Bin 325	Desulfobacca acetoxidans	4.26871	97.1831	5.6338	207	30678	51.0034	15.3297	1.48161	0.164519
Bin 326	Unknown	1.88354	19.4245	5.03597	530	3433	64.9434	4.928	0.0415283	0.230682
Bin 327	Unknown	1.96779	38.0282	5.6338	420	5086	60.4584	6.39296	0.0329587	0.0602255
Bin 328	Unknown	1.17036	46.4789	9.85915	232	5616	63.8517	7.22137	0.0449706	0.101261
Bin 329	Unknown	1.27518	33.8028	5.6338	351	3599	59.0027	5.14125	0.015798	0.0718175
Bin 33	Unknown	4.17296	63.3803	2.8169	248	33479	65.9955	0.361698	26.7759	7.23246
Bin 330	Unknown	1.03687	18.705	1.43885	327	3101	56.3784	4.36823	0.0195024	0.0346842
Bin 331_1	Unknown	1.10586	26.7606	0	306	3556	50.5298	4.90441	0.269527	0.0658225
Bin 331_2	Unknown	0.782675	14.08	4.23	248	3036	49.7355	4.17483	0.00570504	0.0197286
Bin 332	Unknown	3.13494	34.5324	5.7554	739	4332	50.4688	5.67785	0.00575155	0.00736841
Bin 333	Unknown	5.94414	61.9718	1.40845	718	10293	68.9652	7.26645	0.00820186	0.679168
Bin 334	Unknown	3.04322	53.5211	5.6338	744	4190	54.9511	4.60978	0.710389	0.229204
Bin 335_1	Sulfuritalea	1.57593	49.2958	2.8169	304	5701	63.1255	7.28626	0.537842	0.322582
Bin 335_2	Sulfuritalea	0.639737	22.5352	0	121	5852	64.5928	8.47508	0.443694	0.761532
Bin 336	Unknown	2.32379	63.3803	8.4507	368	7498	69.1051	7.84409	0.0170733	0.082994
Bin 337	Unknown	0.486922	13.6691	4.31655	83	6716	67.3255	8.23808	0.0999522	0.398714
Bin 338	Unknown	0.421401	4.93827	0.617284	75	6576	71.8534	8.42718	0.0247865	0.131107
Bin 339_1	Unknown	2.14244	23.94	9.86	444	5003	71.1076	6.88108	0.0124937	0.067309
Bin 339_2	Unknown	0.751616	23.9437	0	149	5563	67.8401	6.61546	0.00935503	0.0366547
Bin 34	Geobacter	5.23565	97.1831	8.4507	70	131735	56.4476	9.61852	4.03389	28.2414
Bin 340_1	Unknown	0.269208	32.3944	5.6338	69	3733	34.2753	3.59435	1.34899	0.458771
Bin 340_2	Unknown	0.09363	9.86	0	26	3276	34.4418	3.40236	1.47087	0.974037
Bin 340_3	Unknown	0.363375	25.3521	7.04225	107	3317	33.4672	3.66995	0.806039	0.366602
Bin 341	Unknown	1.82396	47.8873	0	470	3966	39.4987	4.17509	0.351906	1.01133
Bin 342_1	Unknown	1.58064	78.8732	0	132	17476	41.1923	6.84654	1.78105	0.79277
Bin 342_2	Unknown	0.890322	26.76	0	75	14425	41.5964	7.03524	1.42562	0.652798
Bin 342_3	Unknown	0.226694	0	0	41	6965	40.8443	6.25684	1.67004	0.270138
Bin 343	Unknown	2.11156	28.169	0	442	4965	33.779	6.21172	0.0720352	0.112791
Bin 344	Unknown	1.4236	36.6197	5.6338	381	3662	35.8863	4.50026	0.247553	0.441426
Bin 345	Unknown	0.999225	28.169	7.04225	284	3387	33.0642	4.57754	0.034577	0.0363701
Bin 346	Unknown	0.339815	12.2302	0	84	4182	34.3586	5.34357	0.145506	0.263995
Bin 347	Unknown	1.48883	30.9859	1.40845	228	7356	42.4142	7.17663	0.0271243	0.0372688
Bin 348	Unknown	1.84594	38.0282	7.04225	392	4774	44.991	5.80131	0.0183736	0.157725
Bin 349	Unknown	0.355171	40.8451	5.6338	72	5300	38.057	5.775	0.00799119	0.0491504
Bin 35	Syntrophus aciditrophicus	3.53892	97.1831	5.6338	168	36368	50.2847	10.783	8.12743	26.9125
Bin 350	Unknown	1.10297	43.662	8.4507	167	8009	38.683	7.00212	0.00281655	0.00967352
Bin 351	Unknown	0.619195	36.6197	1.40845	122	5396	41.3168	6.03104	0.0101472	0.248916
Bin 352	Unknown	0.857918	30.9859	5.6338	237	3465	41.5284	4.82909	0.0051625	0.0597254
Bin 353	Unknown	0.232852	10.0719	0.719424	77	2984	39.013	3.80405	0.0195107	0.0283087
Bin 354	Unknown	2.34828	38.0282	4.22535	337	8319	67.5318	6.55383	0.0215309	0.993962
Bin 355	Unknown	1.61789	50.7042	2.8169	314	5647	67.115	5.18883	0.081993	1.45757
Bin 356	Unknown	1.71017	30.9859	2.8169	235	8700	66.976	5.98539	0.0538624	1.18465
Bin 357	Unknown	1.01603	18.705	0.719424	222	4729	65.9598	5.08365	0.0718567	0.882787
Bin 358	Unknown	1.01269	36.6197	2.8169	153	7746	67.6028	6.325	0.0540933	1.48622
Bin 359	Unknown	0.515945	22.5352	0	97	5685	40.3995	6.02111	0.00116925	0.00865796
Bin 36	Gordonibacter	2.57159	97.1831	1.40845	73	142115	62.1138	5.52666	0.847869	61.1049
Bin 360	Geobacter	2.40018	80.2817	4.22535	504	5096	57.148	5.30263	0.153381	0.687195
Bin 361	Unknown	0.114104	13.6691	0	29	4037	59.8186	5.78257	1.02805	2.61807
Bin 362_1	Geobacter	2.53162	40.8451	1.40845	135	25912	56.4613	10.519	0.0347367	1.69249
Bin 362_2	Bacteria	0.293336	5.63	0	40	11597	48.6224	9.28541	0.171594	0.973306
Bin 362_3	Unknown	0.677565	22.5352	0	44	21326	53.8916	9.23929	0.034775	1.25684
Bin 362_4	Geobacter	0.408137	39.4366	1.40845	25	21300	50.6539	8.30421	0.0224748	1.24972
Bin 363	Unknown	3.56362	42.2535	5.6338	534	8058	60.3351	5.41772	0.0657009	2.50408
Bin 364	Unknown	2.68984	49.2958	5.6338	755	3392	56.4433	3.72009	0.0823717	1.51783
Bin 365	Unknown	4.63691	76.0563	1.40845	478	12670	62.421	4.38658	0.564217	3.55114
Bin 366	Unknown	1.82857	28.169	4.22535	224	9991	63.3182	4.6893	0.29245	3.62339
Bin 367	Unknown	1.14095	6.47482	0	315	3583	69.374	3.09743	0.010299	2.55562
Bin 368	Desulfococcus	5.44723	94.3662	1.40845	78	170889	50.8095	84.1165	14.3116	1.96104
Bin 369	Desulfatibacillum alkenivorans	5.9045	91.5493	4.22535	573	15487	46.0316	411.553	0.151523	0.00406722
Bin 37	Anaeromyxobacter	3.76185	95.7746	0	91	61221	62.6019	2.78569	1.32603	57.3026
Bin 370	Conexibacter woesei	2.59193	97.1831	0	65	82165	65.0807	54.788	0.00620314	0.0238435
Bin 371	Desulfurivibrio alkaliphilus	4.29362	94.3662	2.8169	118	68390	50.8501	82.5893	0.0012286	0.00351995
Bin 372	Desulfobacteraceae	4.70945	98.5915	8.4507	194	42873	40.8952	533.524	11.2667	2.88249
Bin 373	Geobacter	3.59604	84.507	5.6338	306	17808	51.7231	85.9677	5.43619	17.8826
Bin 374	Sulfuritalea hydrogenivorans	4.21033	91.5493	4.22535	166	38405	63.2923	72.4067	2.70557	3.78234
Bin 375	Unknown	1.39159	38.0282	4.22535	441	3065	61.0404	2.12768	0.103689	2.54324
Bin 376	Unknown	0.656874	30.9859	2.8169	169	3825	56.8841	3.11938	0.325195	4.89843
Bin 38	Unknown	2.69078	30.9859	1.40845	426	7469	52.1881	12.1833	0.621057	10.7
Bin 39	Ralstonia pickettii	5.5063	100	2.8169	80	155635	63.2703	16.7601	0.792835	11.9629
Bin 4	Methylocystis	0.675814	5.03597	0.719424	94	8651	60.6403	1.69966	43.025	134.518
Bin 40	Alkalitalea saponilacus	4.06261	98.5915	4.22535	59	235147	40.1906	33.8957	0.0302897	12.0192
Bin 41	Ignavibacterium album	3.42488	90.1408	2.8169	216	42295	36.5239	1.66399	11.5311	14.1763
Bin 42	Anaerolinea thermophila	6.43167	95.7746	2.8169	565	15250	56.4377	3.58422	6.6102	11.9669
Bin 44	Draconibacterium orientale	4.92836	81.6901	5.6338	721	8217	39.9103	3.95666	4.92514	6.76368
Bin 46_1	Uncharacterized Bacteria	2.75355	80.2817	9.85915	69	78358	47.0069	6.57966	10.9039	11.329
Bin 46_2	Unknown	1.05236	7.04	0	31	57689	42.1556	5.52915	10.6577	9.36189
Bin 47	Lutibacter profundi	3.95944	97.1831	4.22535	115	58066	37.6074	8.8675	11.3681	12.9272
Bin 48	Ignavibacterium album	3.89326	98.5915	7.04225	250	27066	34.864	5.47268	13.398	10.8393
Bin 49	Unknown	2.16466	59.1549	4.22535	164	16902	46.8912	16.9961	62.2221	14.482
Bin 5	Unknown	0.72366	16.5468	1.43885	161	4314	60.1689	1.22561	13.1135	34.5075
Bin 50	Desulfococcus oleovorans	2.7675	87.3239	4.22535	320	11451	53.7039	22.2188	46.7837	8.40068
Bin 51	Desulfococcus oleovorans	2.21938	88.7324	7.04225	131	365787	53.605	10.5207	39.7268	7.53787
Bin 52	Anaerolinea thermophila	4.61448	95.7746	4.22535	226	30905	52.7046	23.2095	43.6173	22.4222
Bin 53	Unknown	0.027648	0	0	7	3129	55.1828	233.77	81.089	116.297
Bin 54	Unknown	0.158204	7.19424	0	39	4365	48.4394	17.4084	59.8145	55.4145
Bin 55	Unknown	0.487422	16.5468	0	68	9682	47.433	15.8446	52.8453	27.1159
Bin 56	Desulfatibacillum alkenivorans	3.59942	97.1831	8.4507	24	416906	54.9543	39.9528	23.366	5.31334
Bin 57	Rhodobacter	3.2465	100	2.8169	63	125012	64.9425	17.3557	19.4011	7.69444
Bin 58	Desulfurivibrio alkaliphilus	2.81351	94.3662	4.22535	176	27258	59.4315	10.9999	17.6369	2.13195
Bin 59	Unknown	0.434479	0	0	83	5699	43.672	7.46262	11.36	2.845
Bin 6	Ignavibacterium album	3.74544	94.3662	5.6338	563	8071	33.6118	1.6177	45.8113	44.1161
Bin 60	Anaerolinea thermophila	3.6321	92.9577	5.6338	462	9833	42.2234	7.71062	20.6407	5.11491
Bin 61	Unknown	1.91215	25.8993	3.59712	353	5828	60.6913	0.10455	3.77912	5.2689
Bin 63_1	Unknown	1.00817	36.6197	0	140	7988	63.1393	0.0712581	4.08788	4.17988
Bin 63_2	Unknown	0.872275	18.31	1.41	146	6572	64.6674	0.0609544	4.33312	4.60444
Bin 64	Unknown	1.43628	28.169	0	294	5187	63.2817	1.16996	4.45614	5.03319
Bin 65	Unknown	1.60691	49.2958	1.40845	320	5386	60.6538	0.142727	5.15059	4.51792
Bin 66	Unknown	1.00887	26.6187	2.15827	214	4739	62.5468	0.117849	5.18246	5.73969
Bin 67_1	Unknown	1.61031	28.169	1.40845	253	7170	63.4709	0.0713692	4.34011	3.71128
Bin 67_2	Unknown	0.635924	26.7606	9.85915	124	5388	62.1743	0.0602761	3.94497	3.04304
Bin 68	Unknown	0.888443	17.9856	5.7554	196	4852	57.4749	0.066105	3.64139	3.50952
Bin 69	Unknown	1.64598	40.8451	2.8169	345	4941	58.7574	0.0992569	5.22201	3.24942
Bin 7	Unknown	0.49054	12.6761	0	63	12146	58.4015	4.69239	16.5458	31.8825
Bin 70	Unknown	0.599341	26.7606	1.40845	152	3871	58.2047	1.23302	3.76607	2.84817
Bin 71	Unknown	1.20013	45.0704	2.8169	221	5982	61.3838	0.839974	4.43949	5.15441
Bin 72	Unknown	0.372809	53.5211	1.40845	74	5944	60.6659	0.976696	5.36354	4.62629
Bin 73	Syntrophus aciditrophicus	2.36389	84.507	8.4507	313	9572	58.2289	0.163485	8.88039	4.66958
Bin 74	Unknown	1.46757	28.0576	2.8777	229	7991	55.3669	0.294277	8.8367	6.33201
Bin 75_1	Unknown	1.29945	32.3944	7.04225	172	9358	47.6848	0.281059	7.51099	4.48066
Bin 75_2	Unknown	0.655801	19.75	0	119	6265	48.9254	0.734173	9.54958	4.94006
Bin 76	Unknown	1.09803	22.5352	0	206	5832	47.5413	0.530486	6.48738	3.28578
Bin 78	Unknown	5.12132	36.6197	5.6338	1228	4053	62.7326	0.180854	2.29062	4.19602
Bin 79_1	Unknown	0.19173	11.27	0	61	3119	49.4171	0.0692066	1.58434	2.65111
Bin 79_2	Unknown	0.066008	16.9014	0	19	3538	48.95	0.0626227	2.6807	4.43013
Bin 79_3	Unknown	0.253267	18.31	0	44	8813	47.9521	0.0514801	2.10339	4.46205
Bin 79_4	Unknown	0.081572	15.49	2.82	21	3547	52.9077	0.0232118	2.1635	3.44786
Bin 8	Syntrophus aciditrophicus	2.79128	97.1831	5.6338	85	62135	54.4753	0.0934727	17.4235	41.8091
Bin 80	Unknown	0.831872	13.6691	0	249	3258	56.1789	0.0870945	1.37352	3.39568
Bin 81_1	Unknown	1.73686	36.6197	4.22535	462	3772	62.1158	0.126611	2.54707	2.7678
Bin 81_2	Unknown	0.573016	21.1268	0	169	3153	59.6201	0.113458	1.94522	2.46843
Bin 82	Unknown	0.961159	14.3885	0	233	4122	39.3498	0.148438	2.75314	4.48565
Bin 83_1	Methylotenera versatilis	2.42284	97.1831	4.22535	191	18492	43.1329	0.0228262	3.69574	6.46711
Bin 83_2	Bacteria	0.349586	11.27	0	90	4068	39.2143	0.836798	3.56223	7.25335
Bin 84	Syntrophus aciditrophicus	2.97483	91.5493	7.04225	457	7465	41.9821	1.14814	3.17795	4.07386
Bin 85_1	Unknown	1.98485	33.8028	5.6338	389	5481	38.9957	1.70681	3.04413	7.20859
Bin 85_2	Unknown	0.736472	45.0704	0	179	4232	40.247	1.70751	4.50675	8.96039
Bin 87	Hyphomicrobium nitrativorans	3.85342	97.1831	4.22535	173	41158	63.7909	0.0459838	5.08427	12.6091
Bin 88	Unknown	2.82439	16.9014	2.8169	579	5146	60.9336	1.1874	3.65258	9.25008
Bin 89	Unknown	1.21534	7.91367	0	246	5040	61.3953	0.746528	8.06465	10.0651
Bin 9	Unknown	0.52852	42.2535	2.8169	136	3803	61.2844	1.23039	23.0213	39.5953
Bin 90	Hyphomicrobium	3.25609	88.7324	4.22535	607	5983	63.8444	0.0860466	9.09287	12.4637
Bin 91	Unknown	2.44985	26.6187	1.43885	427	6395	60.2638	0.518779	6.20746	24.536
Bin 92	Methylosinus trichosporium	4.28787	100	5.6338	160	59138	65.4308	0.0417072	4.46494	30.3218
Bin 93	Methylocella silvestris	3.58395	97.1831	8.4507	154	38247	63.2498	0.0938193	2.77022	8.81319
Bin 94	Unknown	1.29425	29.5775	0	163	13390	58.4695	0.179209	4.16418	15.1119
Bin 95	Unknown	0.475275	7.91367	0	44	20301	61.3586	0.0730327	3.67524	8.62805
Bin 96	Methanococcoides	2.08058	96.0526	1.31579	134	24263	42.8918	0.0106454	3.70543	20.3849
Bin 97	Methylosinus	2.5202	91.5493	1.40845	109	63468	64.8491	0.0841997	9.85967	28.3521
Bin 98	Unknown	1.91318	36.6197	5.6338	258	8378	60.5985	0.0949037	8.17337	19.7695
Bin 99	Methylocystis	0.582818	53.5211	1.40845	80	9186	56.8636	0.118766	10.5312	19.685
