## Supplemental Table 2 for "Subsurface Hydrocarbon Degradation Strategies in Low- and High-Sulfate Coal Seam Communities Identified with Activity-Based Metagenomics"

### Sheet: Table_S2
Bins	Putative Taxonomy	Length (Mb)	Completeness	Redundancy	# Contigs	N50	GC Content (%)	Biosurfactant	AnHyDeg	AromaDeg	Redox
Bin 1	Proteobacteria	1.73	36.62	4.23	502	4767	63.33		ahyA, ebdB, cmdB	Phthalate
Bin 2	Geobacter	1.73	21.13	2.82	387	6555	55.59	est	ebdB, ppsA, ppsB, cmdB
Bin 3_1	Methanobacterium	1.0629	15.79	2.63	216	8406	42.8372				mcrA
Bin 3_2	Methanobacterium	0.242147	6.58	1.32	27	16678	42.1326
Bin 3_3	Methanobacterium	0.233477	18.42	3.95	42	10844	43.376
Bin 3_4	Methanobacterium	0.778129	11.84	1.32	88	14929	42.7664
Bin 4	Methanobacterium	1.56	15.79	5.26	333	8170	34.58
Bin 5	Betaproteobacteria	2.67	16.9	0	348	11926	62.33	lch	assD, bssD, tutE	EXDO monocyclic
Bin 6_1	Proteobacteria	1.45936	19.7183	7.04225	315	6946	56.3942	est, srf, lch	ebdB, ppsB, cmdB	Gentisate, EXDO bicyclic	dsrA
Bin 6_2	Comamonadaceae	0.483244	28.169	5.6338	100	7486	57.3684		ebdB	Gentisate
Bin 7	Desulfobacteraceae	1.29	12.68	0	234	8178	48.02
Bin 8	Chlorobi (OPB56)	3.34	97.18	1.41	164	34774	37.54
Bin 9	Deltaproteobacteria	0.41	5.63	0	144	3326	59.71
Bin 10	Deltaproteobacteria	0.41	7.04	1.41	88	7236	52.33
Bin 11	Geobacter	3.04	40.85	1.41	393	12174	52.54	est	ppcC, ppsA, ebdB
Bin 12	Bacteroidetes	1.8	77.46	5.63	127	32981	41.4
Bin 13	Unknown	1.95	38.03	5.63	237	14966	44.73
Bin 14	Betaproteobacteria	1	28.17	5.63	222	7960	53.44		abcA
Bin 15	Methanothrix soehngenii GP6	2.9	97.37	2.63	145	34925	50.69		ppsA, ppsB, bssD	LigB	mcrA
Bin 16	Geobacter	1.76	25.35	4.23	314	9024	48.19
Bin 17	Unknown	0.77	2.82	0	226	4770	64.93
Bin 18	Proteobacteria	0.16	2.82	0	36	7374	64.91		ahyA, cmdB
Bin 19	Deltaproteobacteria	0.82	15.49	0	194	6837	60.13	lch, srf		Phthalate
Bin 20	Bacteriodetes	1.13	14.08	0	224	9013	41.28
