## Supplemental Table 3 for "Subsurface Hydrocarbon Degradation Strategies in Low- and High-Sulfate Coal Seam Communities Identified with Activity-Based Metagenomics"

### Sheet: Table_S3
Bins	Putative Taxonomy	Length (Mb)	Completeness	Redundancy	# Contigs	N50	GC Content (%)	Biosurfactant	AnHyDeg	AromaDeg	Redox
Bin 1	Betaproteobacteria	0.485773	8.45	1.41	174	3504	62.54
Bin 2	Deltaproteobacteria	2.2625	60.56	2.82	644	4896	50.95
Bin 3	Bacteria	0.984437	38.03	5.63	156	11690	41.50
Bin 4	Bacteria	2.66463	33.8	5.63	551	8443	34.97
Bin 5	Bacteria	2.00604	36.62	4.23	603	4594	56.23		ebdB
Bin 6	Desulfobacca	2.04822	70.42	4.23	981	2298	61.38	est	ppsA, ppsB
Bin 7	Bacteria	4.02851	70.42	5.63	595	15486	46.45		ahyB, assD	LigB
Bin 8	Deltaproteobacteria	2.4579	42.25	2.82	876	3643	53.22		ppsA		dsrA
Bin 9	Bacteria	9.97518	92.81	6.475	1047	20942	63.76	lch	assD, bssD,masG,ppcC, tutE	Phthalate, LigB
Bin 10_1	Bacteria	2.28401	38.03	8.45	472	7490	45.0796	est	ebdA
Bin 10_2	Bacteria	0.536642	4.23	0	93	9807	44.9702
Bin 10_3	Bacteria	0.521766	1.41	0	96	8384	45.0801
Bin 10_4	Bacteria	0.539781	4.23	1.41	118	7236	44.9967
Bin 11	Bacteria	5.3097	25.35	5.63	1261	6501	59.11	lch, srf	assD
Bin 12	Deltaproteobacteria	0.91692	18.31	4.23	348	3127	62.39		abcA
Bin 13	Methylovulum	1.26794	22.54	8.45	312	5587	49.57
Bin 14_1	Bacteria	1.88682	35.21	5.63	322	12133	43.0652
Bin 14_2	Methanobacterium	0.939007	6.58	1.32	182	7975	43.5254
Bin 14_3	Methanobacterium	0.314593	3.95	0	69	6956	42.8281
Bin 14_4	Methanobacteriaceae	0.281691	7.89	0	53	7975	43.8202
Bin 15	Burkholderiales	0.914378	40.85	5.63	254	4796	56.79
Bin 16	Bacteria	0.456267	45.07	2.82	53	11214	53.78		ppcC
Bin 17	Proteobacteria	0.430289	4.23	0.0	93	7038	56.54
Bin 18	Deltaproteobacteria	2.89321	42.25	7.04	383	16808	57.16	est	ppsA, ppsB, ebdB, cmdB
Bin 19	Bacteroidales	1.79667	53.52	8.45	209	18454	42.50		abcA
Bin 20	Bacteria	1.91592	80.28	4.23	350	12302	40.10
Bin 21	Methanothrix soehngenii GP6	2.5548	94.74	2.63	140	32546	51.81		ppsA, ppsB, bssD	LigB	mcrA
Bin 22	Bacteria	2.60662	30.99	4.23	488	9514	51.27
Bin 23	Clostridiales	1.50093	74.65	0	112	27720	50.21			LigB	dsrA
Bin 24	Bacteria	1.34305	71.83	0	238	10400	60.50		ppsA, ppsB
Bin 25	Bacteria	1.0498	61.97	4.23	167	11419	41.16
Bin 26	Bacteroidetes	3.38815	98.59	1.41	153	35402	37.59
Bin 27	Unknown	0.319676	0.0	0.0	116	3232	44.25
Bin 28	Bacteroidales	0.853782	45.07	4.23	206	5468	39.80
Bin 29	Bacteria	1.57459	66.2	2.82	231	10810	48.99
Bin 30	Deltaproteobacteria	1.30926	33.81	2.878	249	9211	54.14		abcA
Bin 31	Christensenella	0.313309	11.27	0.0	64	8989	54.96
Bin 32	Deltaproteobacteria	0.288927	2.82	0.0	95	3795	54.11
Bin 33	Bacteroidales	0.69428	46.48	8.45	136	7864	39.83				dsrA
Bin 34	Proteobacteria	1.6656	21.13	2.82	238	13650	42.58		cmdB, ahyB, ebdB	LigB
Bin 35	Unknown	0.397682	0.0	0.0	92	7517	41.26
Bin 36	Bacteria	1.34307	25.35	2.82	245	11205	62.67		tutE, ibsD, bssD,
Bin 37	Unknown	0.070045	0.0	0.0	38	1769	54.96
Bin 38	Deltaproteobacteria	0.410975	23.94	0.0	61	10645	53.98		ppcC
