## Supplemental Table 4 for "Subsurface Hydrocarbon Degradation Strategies in Low- and High-Sulfate Coal Seam Communities Identified with Activity-Based Metagenomics"

### Sheet: Table_S4
Database	Amino Acid	Abreviation	Function	N-H	T-L	FG-L	FG BONCAT+	Genes of Interest
AnHyDeg	Acetophenone Carboxylase	ApcC	Carboxylation of acetophenone to benzoylacetate	0	0.0159041	0.146537
	alkylsuccinate synthase	AssA	Alkane addition to fumarate	9.47981	9.86216	3.54274
	alkylsuccinate synthase	AssB	Alkane addition to fumarate	27.2062	9.47398	3.41155
	alkylsuccinate synthase	AssC	Alkane addition to fumarate	73.1703	24.7302	5.98156
	alkylsuccinate synthase	AssD	Alkane addition to fumarate	72.8861	34.537	27.7001	X	X
	benzylsuccinate synthase	BssA	Activation of toluene by methyl addition to fumarate to yield benzylsuccinate	2.188	2.95561	1.96377
	benzylsuccinate synthase	BssD	Activation of toluene by methyl addition to fumarate to yield benzylsuccinate	57.2884	18.5072	16.9494	X	X
	p-Cymene Dehydrogenase	CmdA	P-cymene degradation by hydroxylation of the benzylic methyl group	0.710666	0.595934	0.056116	X
	p-Cymene Dehydrogenase	CmdB	P-cymene degradation by hydroxylation of the benzylic methyl group	31.2542	24.9824	8.75914	X	X
	Ethylbenzene Dehydrogenase	EbdA	Activation of ethylbenzene by hydroxylation	0.900704	0.251107	0.113556
	Ethylbenzene Dehydrogenase	EbdB	Activation of ethylbenzene by hydroxylation	54.0352	41.7848	19.7636	X	X
	Hydroxybenzylsuccinate Synthase	HbsA	Biodegradation of p-cresol via methyl addition to fumarate	2.1	2.68455	1.51982
	Hydroxybenzylsuccinate Synthase	HbsD	Biodegradation of p-cresol via methyl addition to fumarate	61.451	14.5294	16.1581		X
	(4-Isopropylbenzyl)succinate Synthase	IbsA	P-cymene degradation by addition of the benzylic methyl group to fumarate	1.87171	0.992172	1.04828
	(4-Isopropylbenzyl)succinate Synthase	IbsD	P-cymene degradation by addition of the benzylic methyl group to fumarate	22.6807	7.20873	7.87019		X
	methylalkylsuccinate synthase	MasB	Alkane addition to fumarate	19.598	5.01751	2.14149
	methylalkylsuccinate synthase	MasC	Alkane addition to fumarate	49.5698	12.203	2.77561		X
	methylalkylsuccinate synthase	MasD	Alkane addition to fumarate	6.6382	3.80778	1.8855
	methylalkylsuccinate synthase	MasE	Alkane addition to fumarate	22.9173	8.56618	2.59846
	methylalkylsuccinate synthase	MasG	Alkane addition to fumarate	23.7005	6.77022	8.35188
	Naphthalene Carboxylase	NapA	Naphthalene activation by direct carboxylation	2.52735	1.01429	0.888826
	Naphthalene Carboxylase	NapB	Naphthalene activation by direct carboxylation	0.658478	0.0311293	0.164301
	2-Napthylmethylsuccinate Synthase	NmsA	Naphthalene activation by methylation followed by fumarate addition	2.03332	2.47999	1.33671
	2-Napthylmethylsuccinate Synthase	NmsD	Naphthalene activation by methylation followed by fumarate addition	30.835	9.85593	13.6724	X	X
	p-Cresol Methylhydroxylase	PcmJ	Biodegradation of p-cresol via hydroxylation by p-cresol methylhydroxylase	0.186256	0.00469819	0.0643519
	Phenylethanol Dehydrogenase	Pedh	Oxidizes (S)-1-phenylethanol to acetophenone	18.8174	9.65169	14.7301	X	X
	Phenylphosphate Synthase	PpsA	Phenol degradation via activation to phenylphosphate	13.3615	9.81068	10.0235	X	X
	Phenylphosphate Synthase	PpsB	Phenol degradation via activation to phenylphosphate	8.07449	4.88073	8.14951	X
	Phenylphosphate Carboxylase	PpcA	Carboxylation of phenylphosphate to form 4-hydroxybenzoate	2.07949	0.703834	0.294007
	Phenylphosphate Carboxylase	PpcB	Carboxylation of phenylphosphate to form 4-hydroxybenzoate	3.62568	0.735567	1.11739
	Phenylphosphate Carboxylase	PpcC	Carboxylation of phenylphosphate to form 4-hydroxybenzoate	78.8384	44.5071	37.2066	X	X
	Phenylphosphate Carboxylase	PpcD	Carboxylation of phenylphosphate to form 4-hydroxybenzoate	9.66228	0.418002	0.337832
	Putative Alkane C2-Methylene Hydroxylase	AhyA	Hydroxylation at C2, followed by formation of a subsequent ketone and carboxylation at C3	1.15403	0.0355902	0.161544	X
	Putative Alkane C2-Methylene Hydroxylase	AhyB	Hydroxylation at C2, followed by formation of a subsequent ketone and carboxylation at C4	24.5612	20.4065	7.71744
	Putative Benzene Carboxylase	AbcA	Benzene activation by carboxylation	19.0833	17.2809	17.6891	X	X
	toluene-utilizing	TutD	Activation of toluene by methyl addition to fumarate	1.90652	0.959064	1.01205
	toluene-utilizing	TutE	Activation of toluene by methyl addition to fumarate	25.2388	10.3844	12.2551	X	X
AromaDeg	Benzoate α subunit	Benzoate	Rieske non heme iron oxygenases	1.81348	1.99064	6.32814
	EXDO_bicyclic_substrates α subunit	EXDO_bi	Extradiol dioxygenases from Viccinal chelate superfamily	0.822076	1.16747	2.32188	X
	EXDO_Miscellaneous α subunit	EXDO_Misc	Extradiol dioxygenases from Viccinal chelate superfamily	1.1984	1.04605	3.8926
	EXDO_monocyclic_substrates α subunit	EXDO_mono	Extradiol dioxygenases from Viccinal chelate superfamily	3.23481	1.59686	2.7371	X	X
	Gentisate α subunit	Gentisate	Extradiol dioxygenases from Cupin superfamily	2.85394	4.11546	4.39691	X	X
	LigB_homoprotocatechauate α subunit	LigB_homo	Extradiol dioxygenases from LigB superfamily	20.0952	44.9985	37.2196	X	X
	LigB_Protocatechuate α subunit	LigB_Prot	Extradiol dioxygenases from LigB superfamily	5.24051	1.3324	4.53455
	Phthalate α subunit	Phthalate	Rieske non heme iron oxygenases	1.92239	10.6794	12.2455	X	X
	Salicylate α subunit	Salicylate	Rieske non heme iron oxygenases	0.695599	1.80137	4.0601
Biosurfactant	Esterase αβ subunits	EstAB	Hydrolase	21.6913	21.187	32.178	X	X
	Lipase αβ subunits	LipAB	Hydrolase	2.92468	3.90147	2.01215
	Lichenysin Synthetase α subunit	LchA	Biosurfactant	1.30242	5.71864	9.73151	X	X
	Surfactin Synthetase αβ subunits	SrfAB	Biosurfactant	0.709336	1.05991	6.08256	X	X
	Rhamnosyltransferase α subunit	RhlA	Biosurfactant	0.435967	0	0.00481492		X
	Rhamnosyltransferase β subunit	RhlB	Biosurfactant	0	0	0
Sulfate Reduction/ Methanogenesis	Methyl Coenzyme M Reductase	McrA	Methanogenesis	0.0314451	1.45311	2.16479	X	X
	Dissimilatory Sulfite Reductase	Dsr	Sulfate Cycle	673.055	370.066	292.575	X	X
