## Supplemental Table 5 for "Subsurface Hydrocarbon Degradation Strategies in Low- and High-Sulfate Coal Seam Communities Identified with Activity-Based Metagenomics"

### Sheet: Sheet1 (2)
Supplementary Table 5. Formation water and dissolved gas chemical and isotopic composition. Proximate/ultimate analysis percentages and heating values of the coal. All data reported in this table was modified and described in more depth in Barnhart et al. 2016.
Well Name	Date Collected	pH	Temp	CO2	N2	SO4	NO3	Mg	Na	Cl	DOC	Alkalinity	δ13C-DIC	C1	C2-C6	CH4	δ13C-CO2	δ13C-CH4	Coal Ash	Coal Volitile Matter	Coal Carbon Content	Coal Sulfur Content	Coal Oxygen Content	Coal Heating Value
			(oC)	(%)	(%)	(mg/L)	(mg/L)	(mg/L)	(mg/L)	(mg/L)	(mg/L)	(meq/kg)	(‰ VPDB)	(mole %)	(mole %)	(mg/L)	(‰ VPDB)	(‰ VPDB)	(%)	(%)	(%)	(%)	(%)	(BTU/lb)
Knobloch
K-09	2011-2014	7.2-8.2	16.1-18.3	8.7-9.4	82.2-82.5	2227.4-2359.9	0.05	190.9-203.7	759.8-789.6	12.2-12.8	3.5-3.7	7.0-14.1	¯13.2-¯12.7	0.1-2.1	0.001	0.02	¯23-¯22.4	-68	3.25-6.36	27.7-28.03	48.62-50.37	0.15 - 0.20	37.57-38.74	8446-8720
Nance
N-11	2011-2014	7.9-8.3	16.3-17.0	2.7	85.7	2002.4-2501.2	0.04	11.7-13.9	1274.8-1374.0	16.5-16.7	2.4-3.1	11.8-16.0	¯17.5-¯14.5	0.94	n.d.	0.2	¯26.5	¯64.5	9.04	27.45	45.89	0.29	37.41	8083
Flowers-Goodale
FG-09	2011-2014	8.1-8.9	15.9	0.8	12	5.1-12.2	4.6	1.3-1.5	571.9-590.4	62.6-63.6	2.0-3.1	22.9-23.0	3.2-4.6	86.4	0.008-0.013	38.8-50.0	¯5.8	¯67.5-¯66.6	5.28-5.92	24.61-27.67	49.32-49.75	0.26-0.45	37.03-37.33	8556-8703
FG-11	2011-2014	8.1-8.4	18.2	0.8-1.6	8.3-10.1	16.3	n.a.	4.1	593.7	66.9	2.7	22.8-23.3	3.5-4.9	86.8-88.6	0.009-0.014	33-50	¯6.2-¯6.0	¯67.5-¯66.6	4.05	26.83	49.54	0.38	38.64	8593
FGM-13	n.a.	n.a.	n.a.	n.a.	n.a.	n.a.	n.a.	n.a.	n.a.	n.a.	n.a.	n.a.	n.a.	n.a.	n.a.	n.a.	n.a.	n.a.	n.a.	n.a.	n.a.	n.a.	n.a.	n.a.
FGP-13	n.a.	n.a.	n.a.	n.a.	n.a.	n.a.	n.a.	n.a.	n.a.	n.a.	n.a.	n.a.	n.a.	n.a.	n.a.	n.a.	n.a.	n.a.	n.a.	n.a.	n.a.	n.a.	n.a.	n.a.
Terret
T-09	2011-2014	8.0-8.4	17.1-17.9	0.6-0.8	13.0-15.5	0.7-0.9	N.D.	1.4-1.8	533.6-559.9	82.6-107.6	1.8-11.0	20.0-21.2	0.3-3.0	81.6-85.6	0.007-0.008	37.0-67.1	¯8.8-¯7.1	¯68.9-¯68.3	n.a.	n.a.	n.a.	n.a.	n.a.	n.a.
T-11	2011	8.3	17.2-17.9	0.5	20.7	8.8	N.D.	2.2	499.9	119.8	n.a.	17.8	1.7	76.4	0.004-0.005	37.0-67.0	¯11.2	¯69.9	4.66	24.13	48.10	0.24	39.37	8283
Sandstone
SS-13	2013	8.2	n.a.	n.a.	n.a.	8.3	4.3	2.1	617.3	38.8	11	25.2	3.9	n.a.	n.a.	n.a.	n.a.	n.a.	n.a.	n.a.	n.a.	n.a.	n.a.	n.a.
n.d. referes to no data collected
n.a. refers to no analysis performed
VPDB refers to Vienna Pee Dee Belemnite
